# Transcriptome-wide high-throughput mapping of protein-RNA occupancy profiles using POP-seq

**DOI:** 10.1101/2020.12.28.424570

**Authors:** Mansi Srivastava, Rajneesh Srivastava, Sarath Chandra Janga

## Abstract

Interaction between proteins and RNA is critical for post-transcriptional regulatory processes. Existing high throughput methods based on crosslinking of the protein-RNA complexes and polyA pull down are reported to contribute to biases and are not readily amenable for identifying interaction sites on non polyA RNAs. We present Protein Occupancy Profile-Sequencing (POP-seq), a phase separation based method in three versions, one of which does not require crosslinking, thus providing unbiased protein occupancy profiles on whole cell transcriptome without the requirement of polyA pulldown. Our study demonstrates that ~68% of the total POP-seq peaks exhibited an overlap with publicly available protein-RNA interaction profiles of 97 RNA binding proteins (RBPs) in K562 cells. We show that POP-seq variants consistently capture protein-RNA interaction sites across a broad range of genes including on transcripts encoding for transcription factors (TFs), RNA-Binding Proteins (RBPs) and long non-coding RNAs (lncRNAs). POP-seq identified peaks exhibited a significant enrichment (p value < 2.2e-16) for GWAS SNPs, phenotypic, clinically relevant germline as well as somatic variants reported in cancer genomes, suggesting the prevalence of uncharacterized genomic variation in protein occupied sites on RNA. We demonstrate that the abundance of POP-seq peaks increases with an increase in expression of lncRNAs, suggesting that highly expressed lncRNA are likely to act as sponges for RBPs, contributing to the rewiring of protein-RNA interaction network in cancer cells. Overall, our data supports POP-seq as a robust and cost-effective method that could be applied to primary tissues for mapping global protein occupancies.
