## Supplementary material for "Transcriptome-wide high-throughput mapping of protein-RNA occupancy profiles using POP-seq": Supplementary tables.xlsx

### Sheet: Table S1-POP-seq-vs-CLIP-seq
Protocol	Peaks	CLIP-seq	Overlap	Random_1	Random_2	Random_3	Random_4	Random_5	R1_Fisher.p	R1_Odds.ratio	R2_Fisher.p	R2_Odds.ratio	R3_Fisher.p	R3_Odds.ratio	R4_Fisher.p	R4_Odds.ratio	R5_Fisher.p	R5_Odds.ratio	Average_Odds.ratio	STDEV	SE
NPOP	244564	AARS	15394	698	685	760	674	693	0	23.4712	0	23.9178	0	21.5516	0	24.3091	0	23.641	23.3781	1.06912	0.478126
NPOP	244564	AGGF1	31711	1900	1841	1823	1783	1842	0	19.0345	0	19.6488	0	19.8374	0	20.2858	0	19.638	19.6889	0.450211	0.20134
NPOP	244564	AKAP8L	29394	1667	1740	1782	1702	1718	0	19.911	0	19.0706	0	18.6183	0	19.4991	0	19.3163	19.2831	0.481962	0.21554
NPOP	244564	AUH	5472	170	177	189	180	174	0	32.9028	0	31.6008	0	29.5931	0	31.0738	0	32.146	31.4633	1.24564	0.557067
NPOP	244564	BUD13	56092	2289	2157	2276	2216	2180	0	31.5003	0	33.4462	0	31.682	0	32.5478	0	33.0902	32.4533	0.852004	0.381028
NPOP	244564	CPSF6	28345	1066	958	1039	1032	987	0	29.9446	0	33.3392	0	30.7262	0	30.9355	0	32.3519	31.4595	1.36352	0.609787
NPOP	244564	CSTF2T	22368	2116	2072	2022	2089	2146	0	11.5342	0	11.7813	0	12.0751	0	11.6846	0	11.3716	11.6894	0.265685	0.118818
NPOP	244564	DDX24	38422	852	818	891	856	861	0	53.2568	0	55.4827	0	50.9127	0	53.0066	0	52.697	53.0712	1.63195	0.729828
NPOP	244564	DDX3X	29332	762	678	756	750	773	0	43.5507	0	48.9748	0	43.8982	0	44.2512	0	42.9276	44.7205	2.42788	1.08578
NPOP	244564	DDX42	19285	891	817	846	828	802	0	23.4144	0	25.5423	0	24.664	0	25.2019	0	26.0214	24.9688	1.00003	0.447227
NPOP	244564	DDX55	31146	936	927	989	980	949	0	38.0115	0	38.384	0	35.9559	0	36.2892	0	37.486	37.2253	1.06259	0.475205
NPOP	244564	DDX6	31251	1291	1339	1351	1308	1301	0	27.6066	0	26.6117	0	26.374	0	27.2459	0	27.3933	27.0463	0.527957	0.23611
NPOP	244564	DGCR8	15560	696	708	670	703	674	0	23.8098	0	23.4053	0	24.7362	0	23.5722	0	24.589	24.0225	0.604014	0.270123
NPOP	244564	DHX30	16670	794	804	773	776	811	0	22.4604	0	22.1802	0	23.0723	0	22.9829	0	21.9882	22.5368	0.47952	0.214448
NPOP	244564	DROSHA	23261	1765	1733	1804	1728	1685	0	14.4539	0	14.7221	0	14.1398	0	14.7649	0	15.1436	14.6449	0.374403	0.167438
NPOP	244564	EFTUD2	21524	1364	1356	1311	1345	1326	0	17.2117	0	17.3138	0	17.9109	0	17.4561	0	17.7074	17.52	0.287042	0.128369
NPOP	244564	EIF4G1	2456	41	45	52	44	52	0	60.5	0	55.1214	0	47.7	0	56.3744	0	47.7	53.4791	5.63846	2.5216
NPOP	244564	EIF4G2	21288	743	739	728	710	736	0	31.2932	0	31.4639	0	31.9432	0	32.7596	0	31.5932	31.8106	0.581656	0.260124
NPOP	244564	EWSR1	8941	1082	1112	1056	1021	1014	0	8.5389	0	8.3075	0	8.75008	0	9.05134	0	9.11409	8.75238	0.340483	0.152268
NPOP	244564	EXOSC5	10887	1180	1191	1211	1194	1211	0	9.60942	0	9.52024	0	9.36223	0	9.4962	0	9.36223	9.47007	0.107093	0.0478936
NPOP	244564	FAM120A	29050	1111	1163	1164	1072	1127	0	29.5372	0	28.2106	0	28.1862	0	30.6167	0	29.116	29.1333	1.01396	0.453459
NPOP	244564	FASTKD2	18186	809	810	828	834	775	0	24.2078	0	24.1778	0	23.6506	0	23.48	0	25.273	24.1579	0.700594	0.313315
NPOP	244564	FMR1	39880	812	830	790	815	852	0	58.4313	0	57.1575	0	60.0668	0	58.2151	0	55.6738	57.9089	1.62661	0.727444
NPOP	244564	FTO	24667	1377	1397	1366	1352	1399	0	19.8158	0	19.5307	0	19.9761	0	20.184	0	19.5026	19.8018	0.291431	0.130332
NPOP	244564	FUBP1	395	9	13	11	11	10	3.07275e-104	43.9585	3.09731e-99	30.4329	1.15606e-101	35.9661	1.15606e-101	35.9661	6.2433e-103	39.5627	37.1773	5.00241	2.23714
NPOP	244564	FUS	788	11	13	17	10	13	6.49917e-217	71.8646	6.71257e-214	60.8081	3.09675e-208	46.4998	1.78438e-218	79.0513	6.71257e-214	60.8081	63.8064	12.398	5.54455
NPOP	244564	FXR1	50040	1699	1704	1659	1684	1634	0	36.7717	0	36.663	0	37.6645	0	37.1015	0	38.2447	37.2891	0.661233	0.295713
NPOP	244564	FXR2	43000	820	759	748	773	769	0	63.3548	0	68.4722	0	69.4838	0	67.2263	0	67.5777	67.223	2.3324	1.04308
NPOP	244564	GEMIN5	24556	949	959	942	947	928	0	28.652	0	28.3521	0	28.8658	0	28.7128	0	29.3029	28.7771	0.348126	0.155687
NPOP	244564	GNL3	11629	360	371	386	331	372	0	33.8666	0	32.8611	0	31.5823	0	36.8378	0	32.7726	33.5841	1.99093	0.890372
NPOP	244564	GPKOW	22617	1217	1138	1179	1156	1093	0	20.3804	0	21.8015	0	21.0402	0	21.4606	0	22.7029	21.4771	0.86628	0.387412
NPOP	244564	GTF2F1	17303	1231	1196	1207	1231	1209	0	15.0556	0	15.4981	0	15.3562	0	15.0556	0	15.3307	15.2593	0.19651	0.0878821
NPOP	244564	HLTF	42545	1819	1731	1679	1748	1719	0	28.1043	0	29.5437	0	30.4652	0	29.2544	0	29.7514	29.4238	0.862583	0.385759
NPOP	244564	HNRNPA1	18663	2681	2595	2677	2619	2590	0	7.45343	0	7.70321	0	7.46469	0	7.63185	0	7.71824	7.59429	0.127743	0.0571286
NPOP	244564	HNRNPK	8696	1010	967	967	1009	983	0	8.89035	0	9.28733	0	9.28733	0	8.8992	0	9.13556	9.09996	0.197311	0.0882402
NPOP	244564	HNRNPL	16867	3622	3684	3774	3650	3702	0	4.92719	0	4.843	0	4.72571	0	4.88882	0	4.81909	4.84076	0.0766341	0.0342718
NPOP	244564	HNRNPM	13831	1511	1437	1438	1509	1450	0	9.64217	0	10.1418	0	10.1347	0	9.65503	0	10.0503	9.92481	0.254741	0.113924
NPOP	244564	HNRNPU	32213	5845	5804	5926	5910	5877	0	6.19474	0	6.23959	0	6.10796	0	6.12491	0	6.16017	6.16547	0.0532212	0.0238013
NPOP	244564	HNRNPUL1	15225	1303	1355	1323	1309	1334	0	12.3912	0	11.9141	0	12.2033	0	12.3343	0	12.1023	12.1891	0.190566	0.0852238
NPOP	244564	IGF2BP1	35820	985	971	1021	979	990	0	42.4784	0	43.0967	0	40.9665	0	42.7412	0	42.2618	42.3089	0.812513	0.363367
NPOP	244564	IGF2BP2	44078	1125	1134	1128	1095	1138	0	47.6359	0	47.2539	0	47.5079	0	48.9549	0	47.086	47.6877	0.740093	0.33098
NPOP	244564	ILF3	21235	3142	3045	3084	3089	2970	0	7.30565	0	7.54143	0	7.44485	0	7.43265	0	7.7343	7.49178	0.159393	0.0712825
NPOP	244564	KHDRBS1	19908	3874	3824	3865	3957	3888	0	5.50514	0	5.5783	0	5.51817	0	5.38778	0	5.48499	5.49488	0.0692359	0.0309632
NPOP	244564	KHSRP	14399	4470	4260	4470	4315	4367	0	3.36022	0	3.52904	0	3.36022	0	3.48324	0	3.44099	3.43474	0.0748167	0.033459
NPOP	244564	LARP4	23036	1100	1182	1137	1140	1185	0	23.0191	0	21.4156	0	22.2669	0	22.2081	0	21.3612	22.0542	0.687011	0.307241
NPOP	244564	LARP7	6230	156	149	175	138	145	0	40.9542	0	42.8793	0	36.5051	0	46.2992	0	44.0629	42.1401	3.69802	1.6538
NPOP	244564	LIN28B	34660	1084	1034	1040	1107	1065	0	37.1017	0	38.9143	0	38.6876	0	36.3229	0	37.7704	37.7594	1.08298	0.484321
NPOP	244564	LSM11	26719	1393	1355	1392	1431	1380	0	21.4155	0	22.0192	0	21.431	0	20.8439	0	21.6183	21.4656	0.424261	0.189735
NPOP	244564	METAP2	40087	1121	1154	1095	1096	1125	0	42.6106	0	41.3794	0	43.633	0	43.5928	0	42.4575	42.7346	0.931713	0.416675
NPOP	244564	MTPAP	48249	2077	2103	2116	2068	2042	0	28.6936	0	28.3358	0	28.1602	0	28.8196	0	29.1896	28.6398	0.406174	0.181646
NPOP	244564	NCBP2	24704	806	814	797	786	797	0	33.9958	0	33.6589	0	34.383	0	34.8682	0	34.383	34.2578	0.45586	0.203867
NPOP	244564	NOLC1	35079	1626	1558	1640	1594	1599	0	25.0189	0	26.1181	0	24.8039	0	25.5245	0	25.4441	25.3819	0.507979	0.227175
NPOP	244564	NONO	18064	2221	2162	2203	2195	2160	0	8.70198	0	8.94165	0	8.77374	0	8.80601	0	8.95	8.83468	0.108265	0.0484175
NPOP	244564	NPM1	8152	237	234	253	245	251	0	35.549	0	36.0052	0	33.2988	0	34.3872	0	33.5644	34.5609	1.19145	0.532833
NPOP	244564	NSUN2	4665	239	192	259	201	199	0	19.881	0	24.7513	0	18.3448	0	23.6424	0	23.8801	22.0999	2.81081	1.25703
NPOP	244564	PPIL4	37984	2243	2239	2278	2191	2211	0	19.8643	0	19.9001	0	19.5563	0	20.3401	0	20.1545	19.9631	0.29916	0.133788
NPOP	244564	PRPF8	28047	1898	1917	1815	1818	1851	0	16.5692	0	16.4039	0	17.332	0	17.3032	0	16.9928	16.9202	0.421707	0.188593
NPOP	244564	PTBP1	20202	1079	1035	1041	1070	1112	0	20.3226	0	21.1899	0	21.0674	0	20.4942	0	19.7171	20.5582	0.596939	0.266959
NPOP	244564	PUM2	16952	858	881	772	848	927	0	21.1578	0	20.6037	0	23.5221	0	21.408	0	19.578	21.2539	1.44993	0.648427
NPOP	244564	PUS1	10787	483	434	500	466	440	0	23.3198	0	25.9572	0	22.5255	0	24.172	0	25.6027	24.3154	1.46359	0.654538
NPOP	244564	QKI	8027	775	769	743	736	771	0	10.6742	0	10.7576	0	11.1345	0	11.2405	0	10.7297	10.9073	0.26025	0.116388
NPOP	244564	RBFOX2	38927	2825	2872	2882	2871	2841	0	16.1946	0	15.9272	0	15.8715	0	15.9328	0	16.1026	16.0057	0.136529	0.0610578
NPOP	244564	RBM15	51659	1687	1559	1608	1612	1617	0	38.5542	0	41.7416	0	40.4615	0	40.3604	0	40.2348	40.2705	1.13532	0.507728
NPOP	244564	RBM22	6246	423	419	420	424	387	0	15.1302	0	15.2749	0	15.2384	0	15.0945	0	16.5394	15.4555	0.61045	0.273002
NPOP	244564	RBM27	17064	705	708	692	668	675	0	25.947	0	25.8367	0	26.4357	0	27.388	0	27.1032	26.5421	0.688006	0.307686
NPOP	244564	RPS11	6807	136	124	138	144	121	0	51.4561	0	56.4383	0	50.7099	0	48.5959	0	57.8383	53.0077	3.94511	1.76431
NPOP	244564	RPS3	23207	474	455	490	451	445	0	53.9521	0	56.2122	0	52.1847	0	56.7123	0	57.4792	55.3081	2.18501	0.977168
NPOP	244564	RPS5	18963	829	881	862	815	822	0	24.7159	0	23.2525	0	23.7667	0	25.1418	0	24.927	24.3608	0.81205	0.36316
NPOP	244564	SAFB2	25654	3772	3788	3905	3798	3872	0	7.48061	0	7.44852	0	7.2218	0	7.42859	0	7.28436	7.37278	0.113019	0.0505435
NPOP	244564	SBDS	4067	81	86	96	74	96	0	51.0423	0	48.0738	0	43.0645	0	55.8721	0	43.0645	48.2234	5.47037	2.44642
NPOP	244564	SERBP1	1543	32	34	29	32	26	0	48.5188	0	45.6644	0	53.5385	0	48.5188	0	59.7166	51.1914	5.54577	2.48014
NPOP	244564	SF3B1	6121	496	500	464	493	444	0	12.6364	0	12.5352	0	13.5089	0	12.7134	0	14.1181	13.1024	0.686865	0.307176
NPOP	244564	SF3B4	21357	1136	1081	1075	1077	1097	0	20.5074	0	21.5551	0	21.6759	0	21.6355	0	21.2395	21.3227	0.486898	0.217747
NPOP	244564	SLBP	2735	101	112	132	113	94	0	27.3752	0	24.6858	0	20.9445	0	24.4673	0	29.4144	25.3774	3.21116	1.43607
NPOP	244564	SLTM	22700	1306	1274	1290	1296	1280	0	19.0622	0	19.5432	0	19.2997	0	19.2099	0	19.4512	19.3133	0.19093	0.0853863
NPOP	244564	SMNDC1	26095	1227	1149	1183	1143	1130	0	23.6881	0	25.3042	0	24.5735	0	25.4377	0	25.7317	24.947	0.822885	0.368005
NPOP	244564	SND1	44632	2252	2173	2171	2251	2148	0	24.0198	0	24.9012	0	24.9243	0	24.0306	0	25.1936	24.6139	0.54957	0.245775
NPOP	244564	SRSF1	48230	1660	1603	1684	1649	1641	0	35.9457	0	37.2326	0	35.4299	0	36.1871	0	36.3647	36.232	0.66071	0.295478
NPOP	244564	SRSF7	37655	931	890	906	837	904	0	47.5616	0	49.7663	0	48.8822	0	52.9361	0	48.991	49.6274	2.01213	0.899851
NPOP	244564	TAF15	19397	1959	2046	2075	1984	2036	0	10.6682	0	10.2108	0	10.0669	0	10.5326	0	10.2614	10.348	0.245916	0.109977
NPOP	244564	TARDBP	20992	926	959	1023	963	998	0	24.7071	0	23.8539	0	22.3563	0	23.7545	0	22.9184	23.518	0.907158	0.405693
NPOP	244564	TBRG4	22139	1287	1276	1283	1302	1285	0	18.8195	0	18.9825	0	18.8784	0	18.6017	0	18.8489	18.8262	0.139754	0.0624999
NPOP	244564	TIA1	30809	3309	3334	3353	3358	3359	0	10.5082	0	10.4284	0	10.3684	0	10.3528	0	10.3497	10.4015	0.0675784	0.030222
NPOP	244564	TIAL1	206	2	4	11	1	3	1.01297e-58	103.086	9.36083e-56	51.5427	9.38214e-48	18.7441	1.9378e-60	205.187	3.54718e-57	68.7236	89.4566	71.4963	31.9741
NPOP	244564	TNRC6A	21614	685	707	671	697	711	0	34.5374	0	33.4545	0	35.2636	0	33.9383	0	33.2649	34.0917	0.819315	0.366409
NPOP	244564	TRA2A	33295	849	824	833	809	791	0	45.1821	0	46.5609	0	46.055	0	47.4291	0	48.5143	46.7483	1.27973	0.572312
NPOP	244564	TROVE2	23468	1566	1590	1571	1640	1555	0	16.4767	0	16.2266	0	16.424	0	15.7292	0	16.5939	16.2901	0.340476	0.152266
NPOP	244564	U2AF1	22336	980	901	1006	942	960	0	24.9851	0	27.1813	0	24.337	0	25.9968	0	25.5076	25.6015	1.07698	0.481641
NPOP	244564	U2AF2	30040	2145	1995	2104	2085	2089	0	15.8191	0	17.0339	0	16.1293	0	16.2773	0	16.2459	16.3011	0.447908	0.20031
NPOP	244564	UCHL5	62276	2522	2391	2549	2445	2510	0	32.7874	0	34.6025	0	32.4365	0	33.8307	0	32.9458	33.3206	0.881746	0.394329
NPOP	244564	UPF1	26711	1020	1060	1077	1047	983	0	29.2754	0	28.166	0	27.7195	0	28.5172	0	30.3819	28.812	1.04607	0.467817
NPOP	244564	XRCC6	32460	1714	1654	1650	1681	1627	0	21.6833	0	22.4754	0	22.5303	0	22.112	0	22.851	22.3304	0.446766	0.1998
NPOP	244564	XRN2	21591	1184	1181	1137	1166	1123	0	19.9089	0	19.9597	0	20.7354	0	20.2175	0	20.995	20.3633	0.481699	0.215422
NPOP	244564	YBX3	67756	1639	1714	1741	1667	1700	0	56.8555	0	54.331	0	53.4755	0	55.8864	0	54.7853	55.0667	1.32517	0.592632
NPOP	244564	YWHAG	17565	658	650	661	623	629	0	28.6846	0	29.0386	0	28.5541	0	30.3002	0	30.0105	29.3176	0.791666	0.354044
NPOP	244564	ZNF622	65261	1816	1779	1844	1825	1871	0	48.6524	0	49.6779	0	47.9081	0	48.4106	0	47.2115	48.3721	0.914807	0.409114
NPOP	244564	ZRANB2	14110	754	680	698	701	676	0	19.8012	0	21.9619	0	21.3941	0	21.3023	0	22.0921	21.3103	0.911076	0.407446
FPOP	231918	AARS	14376	622	648	644	648	628	0	24.5761	0	23.5876	0	23.7345	0	23.5876	0	24.3407	23.9653	0.461668	0.206464
FPOP	231918	AGGF1	29756	1690	1705	1718	1715	1614	0	20.0514	0	19.8803	0	19.7288	0	19.7636	0	21.0025	20.0853	0.527987	0.236123
FPOP	231918	AKAP8L	26915	1651	1540	1520	1597	1513	0	18.3178	0	19.6464	0	19.9064	0	18.941	0	19.9991	19.3621	0.716028	0.320217
FPOP	231918	AUH	5158	169	129	147	132	162	0	31.1931	0	40.8717	0	35.8645	0	39.9423	0	32.5418	36.0827	4.3106	1.92776
FPOP	231918	BUD13	51063	2024	1979	2063	2074	2033	0	32.0694	0	32.8051	0	31.4578	0	31.2895	0	31.9262	31.9096	0.595041	0.266111
FPOP	231918	CPSF6	25857	961	868	927	927	939	0	30.157	0	33.408	0	31.2677	0	31.2677	0	30.8665	31.3934	1.21413	0.542976
FPOP	231918	CSTF2T	20458	2012	1955	2010	1884	1863	0	11.0548	0	11.38	0	11.0659	0	11.8125	0	11.9467	11.452	0.414341	0.185299
FPOP	231918	DDX24	34980	796	768	761	757	741	0	51.5153	0	53.4038	0	53.8976	0	54.1839	0	55.3599	53.6721	1.40403	0.627902
FPOP	231918	DDX3X	27037	669	682	647	721	722	0	45.5662	0	44.6933	0	47.1231	0	42.2635	0	42.2046	44.3701	2.1355	0.955023
FPOP	231918	DDX42	17031	767	738	764	754	738	0	23.888	0	24.8295	0	23.9821	0	24.3011	0	24.8295	24.366	0.449941	0.20122
FPOP	231918	DDX55	29340	894	857	848	946	932	0	37.4499	0	39.0818	0	39.5003	0	35.3723	0	35.9088	37.4626	1.84104	0.823337
FPOP	231918	DDX6	29150	1258	1186	1207	1154	1244	0	26.359	0	27.9679	0	27.4788	0	28.7475	0	26.6573	27.4421	0.970939	0.434217
FPOP	231918	DGCR8	15068	637	582	586	674	646	0	25.231	0	27.6214	0	27.4324	0	23.8425	0	24.8786	25.8012	1.65733	0.741179
FPOP	231918	DHX30	15285	797	712	729	742	747	0	20.464	0	22.9145	0	22.3787	0	21.9855	0	21.8379	21.9161	0.912456	0.408063
FPOP	231918	DROSHA	21373	1584	1548	1576	1557	1574	0	14.755	0	15.1137	0	14.8302	0	15.0121	0	14.8492	14.912	0.146614	0.0655677
FPOP	231918	EFTUD2	18634	1261	1220	1254	1185	1180	0	15.9864	0	16.5261	0	16.076	0	17.0164	0	17.0888	16.5388	0.512378	0.229142
FPOP	231918	EIF4G1	2701	55	46	45	36	40	0	49.6762	0	59.3975	0	60.7177	0	75.8999	0	68.3088	62.8	9.87551	4.41646
FPOP	231918	EIF4G2	18774	649	646	692	690	718	0	31.3958	0	31.5427	0	29.4315	0	29.5171	0	28.3648	30.0504	1.37347	0.614235
FPOP	231918	EWSR1	7824	1000	932	1003	987	1026	0	8.06212	0	8.65292	0	8.0379	0	8.16877	0	7.85692	8.15573	0.299707	0.134033
FPOP	231918	EXOSC5	10424	1095	1084	1099	1093	1133	0	9.92048	0	10.0216	0	9.8842	0	9.93872	0	9.58617	9.87024	0.166602	0.0745066
FPOP	231918	FAM120A	29219	1087	1007	1017	971	1039	0	30.6109	0	33.0542	0	32.7278	0	34.2896	0	32.0318	32.5429	1.35465	0.605816
FPOP	231918	FASTKD2	17011	766	708	738	702	745	0	23.8889	0	25.8519	0	24.798	0	26.0734	0	24.5643	25.0353	0.913335	0.408456
FPOP	231918	FMR1	34580	720	701	748	759	758	0	56.2162	0	57.7473	0	54.1015	0	53.3134	0	53.3841	54.9525	1.95437	0.87402
FPOP	231918	FTO	22465	1293	1267	1231	1258	1263	0	19.1355	0	19.5301	0	20.1041	0	19.6705	0	19.5923	19.6065	0.346239	0.154843
FPOP	231918	FUBP1	495	8	11	3	4	17	5.77809e-135	62.0052	9.48341e-131	45.0944	3.87633e-143	166.029	2.42532e-141	124.012	2.96354e-123	29.1786	85.2639	57.716	25.8114
FPOP	231918	FUS	865	14	7	13	11	8	3.92356e-235	62.0133	2.14883e-246	124.03	1.24608e-236	66.7837	1.00374e-239	78.9268	1.17599e-244	108.526	88.0559	27.0518	12.0979
FPOP	231918	FXR1	47188	1578	1530	1533	1512	1517	0	37.2867	0	38.4645	0	38.3888	0	38.9255	0	38.7963	38.3724	0.646731	0.289227
FPOP	231918	FXR2	37635	736	696	673	676	740	0	60.7921	0	64.3028	0	66.5103	0	66.2138	0	60.4619	63.6562	2.89445	1.29444
FPOP	231918	GEMIN5	22478	877	810	879	816	859	0	28.2739	0	30.6215	0	28.2093	0	30.3955	0	28.8686	29.2738	1.15884	0.518247
FPOP	231918	GNL3	11607	326	342	312	328	322	0	37.4283	0	35.6749	0	39.11	0	37.1997	0	37.8938	37.4613	1.24156	0.555245
FPOP	231918	GPKOW	20232	1098	1021	1005	1046	1026	0	20.0959	0	21.6179	0	21.9634	0	21.0992	0	21.5121	21.2577	0.718923	0.321512
FPOP	231918	GTF2F1	15674	1164	1113	1143	1115	1048	0	14.3749	0	15.0363	0	14.6401	0	15.0092	0	15.9726	15.0066	0.605673	0.270865
FPOP	231918	HLTF	39045	1622	1610	1647	1615	1588	0	28.7427	0	28.9585	0	28.3034	0	28.8682	0	29.3624	28.847	0.38242	0.171023
FPOP	231918	HNRNPA1	17567	2481	2361	2344	2325	2313	0	7.57869	0	7.96809	0	8.02647	0	8.09274	0	8.13516	7.96023	0.222588	0.0995445
FPOP	231918	HNRNPK	8533	911	853	799	889	814	0	9.68612	0	10.3473	0	11.0481	0	9.92677	0	10.8442	10.3705	0.580791	0.259737
FPOP	231918	HNRNPL	17024	3327	3363	3402	3392	3323	0	5.4426	0	5.38348	0	5.32084	0	5.33677	0	5.44925	5.38659	0.0589043	0.0263428
FPOP	231918	HNRNPM	11527	1347	1283	1314	1325	1310	0	8.95268	0	9.40189	0	9.17884	0	9.1022	0	9.20703	9.16853	0.163583	0.0731566
FPOP	231918	HNRNPU	31325	5518	5528	5411	5354	5252	0	6.40643	0	6.39456	0	6.53625	0	6.60752	0	6.73892	6.53673	0.144121	0.0644527
FPOP	231918	HNRNPUL1	14855	1314	1196	1273	1251	1219	0	12.0088	0	13.1978	0	12.3969	0	12.6157	0	12.948	12.6334	0.464726	0.207832
FPOP	231918	IGF2BP1	36076	953	858	842	882	923	0	44.6987	0	49.5464	0	50.4936	0	48.19	0	46.1656	47.8189	2.38459	1.06642
FPOP	231918	IGF2BP2	40724	1075	1001	1016	1057	999	0	45.7897	0	49.0637	0	48.4772	0	46.5778	0	49.1626	47.8142	1.53674	0.687252
FPOP	231918	ILF3	20883	2811	2760	2840	2734	2688	0	8.06494	0	8.21581	0	7.98157	0	8.29489	0	8.43855	8.19915	0.181734	0.081274
FPOP	231918	KHDRBS1	20494	3653	3572	3629	3569	3528	0	6.0566	0	6.19616	0	6.0973	0	6.20146	0	6.27467	6.16524	0.087552	0.0391545
FPOP	231918	KHSRP	14163	3942	3845	4038	3898	3987	0	3.76171	0	3.8583	0	3.67068	0	3.80493	0	3.71849	3.76282	0.0730509	0.0326694
FPOP	231918	LARP4	21676	1114	1076	1136	1054	1059	0	21.3648	0	22.1226	0	20.9493	0	22.5863	0	22.4792	21.9005	0.715261	0.319875
FPOP	231918	LARP7	5708	175	125	139	119	165	0	33.4157	0	46.7913	0	42.0762	0	49.1518	0	35.4423	41.3755	6.87118	3.07289
FPOP	231918	LIN28B	32958	1020	957	961	1069	989	0	37.5139	0	40.0088	0	39.8407	0	35.7769	0	38.7018	38.3684	1.7618	0.787899
FPOP	231918	LSM11	25295	1326	1227	1283	1289	1248	0	21.2938	0	23.0166	0	22.0112	0	21.9082	0	22.6316	22.1723	0.66917	0.299262
FPOP	231918	METAP2	36538	1053	1012	1027	1004	1029	0	41.0301	0	42.7098	0	42.0797	0	43.0535	0	41.9971	42.174	0.776101	0.347083
FPOP	231918	MTPAP	44125	1993	1876	1914	1866	1887	0	27.1071	0	28.8123	0	28.2356	0	28.968	0	28.643	28.3532	0.74822	0.334614
FPOP	231918	NCBP2	21879	713	660	698	687	727	0	33.7939	0	36.5298	0	34.526	0	35.0832	0	33.1378	34.6142	1.29904	0.580949
FPOP	231918	NOLC1	32856	1491	1413	1414	1404	1428	0	25.5082	0	26.9254	0	26.9063	0	27.0991	0	26.6409	26.616	0.640539	0.286458
FPOP	231918	NONO	16322	2131	2028	2128	2026	2095	0	8.16326	0	8.58174	0	8.17488	0	8.59029	0	8.30485	8.363	0.211053	0.0943857
FPOP	231918	NPM1	8275	227	220	232	223	228	0	37.7663	0	38.969	0	36.9516	0	38.4443	0	37.6005	37.9463	0.780293	0.348957
FPOP	231918	NSUN2	4613	188	188	214	172	189	0	25.0163	0	25.0163	0	21.975	0	27.3449	0	24.8838	24.8473	1.907	0.852838
FPOP	231918	PPIL4	35588	1981	1980	2080	2005	2064	0	21.0397	0	21.0504	0	20.0297	0	20.7857	0	20.1864	20.6184	0.480986	0.215104
FPOP	231918	PRPF8	24110	1745	1669	1733	1680	1702	0	15.2968	0	16.0128	0	15.4033	0	15.9073	0	15.7004	15.6641	0.310222	0.138736
FPOP	231918	PTBP1	18769	964	1016	961	1006	940	0	21.0999	0	20.016	0	21.166	0	20.2157	0	21.6406	20.8276	0.686073	0.306821
FPOP	231918	PUM2	17346	821	745	750	760	814	0	22.758	0	25.0871	0	24.9194	0	24.5905	0	22.9543	24.0619	1.1172	0.499628
FPOP	231918	PUS1	10268	421	394	395	410	449	0	25.4748	0	27.2234	0	27.1544	0	26.1594	0	23.8836	25.9791	1.37907	0.616741
FPOP	231918	QKI	8056	722	697	654	702	704	0	11.5211	0	11.9348	0	12.7204	0	11.8497	0	11.816	11.9684	0.448361	0.200513
FPOP	231918	RBFOX2	36647	2668	2657	2646	2573	2559	0	16.122	0	16.1893	0	16.2572	0	16.7225	0	16.8148	16.4211	0.32244	0.1442
FPOP	231918	RBM15	46079	1498	1472	1512	1451	1556	0	38.1393	0	38.8173	0	37.7838	0	39.3827	0	36.7084	38.1663	1.02175	0.456942
FPOP	231918	RBM22	6068	378	375	395	354	394	0	16.4604	0	16.5923	0	15.7512	0	17.5777	0	15.7912	16.4346	0.743829	0.332651
FPOP	231918	RBM27	16538	646	607	636	586	610	0	27.4916	0	29.2625	0	27.925	0	30.3138	0	29.1183	28.8222	1.12714	0.504072
FPOP	231918	RPS11	6646	117	144	128	110	137	0	58.4498	0	47.4852	0	53.4244	0	62.1712	0	49.9129	54.2887	6.03389	2.69844
FPOP	231918	RPS3	21284	423	390	405	415	452	0	55.2657	0	59.956	0	57.7293	0	56.3343	0	51.7092	56.1989	3.06205	1.36939
FPOP	231918	RPS5	17844	756	728	759	758	741	0	25.4897	0	26.4731	0	25.3887	0	25.4223	0	26.0073	25.7562	0.472889	0.211482
FPOP	231918	SAFB2	24439	3620	3566	3540	3463	3445	0	7.42813	0	7.54242	0	7.59869	0	7.77029	0	7.81151	7.63021	0.15971	0.0714243
FPOP	231918	SBDS	4340	82	64	81	67	87	0	53.9172	0	69.0866	0	54.5831	0	65.9923	0	50.8175	58.8794	8.10641	3.6253
FPOP	231918	SERBP1	1766	30	29	35	27	41	0	59.3107	0	61.3561	0	50.8368	0	65.9016	0	43.3963	56.1603	8.98712	4.01916
FPOP	231918	SF3B1	5627	442	472	454	463	468	0	13.0268	0	12.1889	0	12.6821	0	12.4353	0	12.2931	12.5253	0.335888	0.150214
FPOP	231918	SF3B4	18406	1019	982	969	1018	1024	0	19.5377	0	20.2767	0	20.5498	0	19.557	0	19.442	19.8726	0.504754	0.225733
FPOP	231918	SLBP	2915	100	94	91	91	91	0	29.5092	0	31.3934	0	32.4287	0	32.4287	0	32.4287	31.6378	1.27153	0.568648
FPOP	231918	SLTM	19607	1271	1197	1181	1174	1235	0	16.7641	0	17.8054	0	18.0477	0	18.1558	0	17.2551	17.6056	0.585025	0.261631
FPOP	231918	SMNDC1	23848	1091	1031	1083	1102	1059	0	24.2495	0	25.6674	0	24.4295	0	24.0063	0	24.9857	24.6677	0.665132	0.297456
FPOP	231918	SND1	42753	1979	1971	1971	2034	2008	0	26.2598	0	26.3673	0	26.3673	0	25.5436	0	25.8773	26.083	0.362685	0.162198
FPOP	231918	SRSF1	42815	1518	1481	1511	1544	1498	0	34.3642	0	35.2284	0	34.5244	0	33.7817	0	34.826	34.545	0.53891	0.241008
FPOP	231918	SRSF7	33813	800	805	797	872	835	0	49.2523	0	48.9447	0	49.4388	0	45.1624	0	47.1761	47.9949	1.82083	0.814301
FPOP	231918	TAF15	18597	1915	1877	1943	1917	1888	0	10.4705	0	10.6843	0	10.3184	0	10.4595	0	10.6215	10.5108	0.144595	0.0646649
FPOP	231918	TARDBP	20296	917	860	946	923	938	0	24.1629	0	25.7702	0	23.4195	0	24.0053	0	23.62	24.1956	0.928762	0.415355
FPOP	231918	TBRG4	20715	1165	1115	1194	1177	1158	0	19.4315	0	20.3068	0	18.9575	0	19.2325	0	19.5495	19.4956	0.505916	0.226253
FPOP	231918	TIA1	28702	3170	3084	3085	3054	2961	0	10.1916	0	10.4797	0	10.4763	0	10.5841	0	10.921	10.5305	0.262544	0.117413
FPOP	231918	TIAL1	257	4	3	2	3	3	9.66972e-71	64.3201	2.95072e-72	85.7604	6.77916e-74	128.669	2.95072e-72	85.7604	2.95072e-72	85.7604	90.054	23.498	10.5086
FPOP	231918	TNRC6A	20474	637	602	586	636	625	0	35.1824	0	37.2434	0	38.2677	0	35.2381	0	35.863	36.3589	1.35206	0.604661
FPOP	231918	TRA2A	29773	778	754	757	704	786	0	43.7021	0	45.1011	0	44.9213	0	48.3217	0	43.2547	45.0602	1.98512	0.887774
FPOP	231918	TROVE2	22155	1429	1471	1446	1414	1465	0	17.0416	0	16.5525	0	16.8402	0	17.2234	0	16.6206	16.8556	0.2816	0.125935
FPOP	231918	U2AF1	20188	908	909	854	844	881	0	24.2611	0	24.2343	0	25.8007	0	26.1074	0	25.0073	25.0821	0.861115	0.385102
FPOP	231918	U2AF2	27988	1989	1946	1878	1961	1921	0	15.8584	0	16.211	0	16.8189	0	16.0863	0	16.4398	16.2829	0.366048	0.163701
FPOP	231918	UCHL5	57159	2406	2257	2293	2319	2269	0	31.1999	0	33.2812	0	32.7536	0	32.3827	0	33.1035	32.5442	0.826589	0.369662
FPOP	231918	UPF1	26556	1038	940	950	938	945	0	28.7627	0	31.7748	0	31.439	0	31.8429	0	31.606	31.0851	1.30768	0.584813
FPOP	231918	XRCC6	29671	1525	1494	1518	1440	1520	0	22.164	0	22.6269	0	22.2669	0	23.4809	0	22.2374	22.5552	0.547567	0.244879
FPOP	231918	XRN2	18287	1145	1007	997	1031	1097	0	17.2576	0	19.6327	0	19.8304	0	19.174	0	18.0159	18.7821	1.10536	0.494332
FPOP	231918	YBX3	65165	1648	1579	1470	1618	1567	0	54.636	0	57.0608	0	61.3562	0	55.6648	0	57.5044	57.2444	2.56452	1.14689
FPOP	231918	YWHAG	16351	563	579	632	617	614	0	31.1713	0	30.3079	0	27.7604	0	28.437	0	28.5763	29.2506	1.42693	0.638141
FPOP	231918	ZNF622	59359	1691	1562	1651	1603	1701	0	46.8338	0	50.7568	0	47.9807	0	49.4396	0	46.5564	48.3135	1.77659	0.794515
FPOP	231918	ZRANB2	12451	621	619	612	627	650	0	21.1334	0	21.2018	0	21.4449	0	20.9307	0	20.1883	20.9798	0.479076	0.214249
UPOP	247576	AARS	15034	734	709	692	689	732	0	21.7446	0	22.5134	0	23.0678	0	23.1685	0	21.8042	22.4597	0.673844	0.301352
UPOP	247576	AGGF1	30681	1826	1808	1896	1874	1905	0	19.0442	0	19.2351	0	18.3365	0	18.5533	0	18.2493	18.6837	0.43595	0.194963
UPOP	247576	AKAP8L	28535	1756	1693	1825	1752	1737	0	18.2431	0	18.9262	0	17.5491	0	18.285	0	18.4439	18.2895	0.494886	0.22132
UPOP	247576	AUH	5415	188	172	154	159	172	0	29.4259	0	32.165	0	35.9269	0	34.7965	0	32.165	32.8959	2.54501	1.13816
UPOP	247576	BUD13	53542	2320	2222	2323	2300	2284	0	29.1707	0	30.4694	0	29.1327	0	29.4268	0	29.6348	29.5669	0.544134	0.243344
UPOP	247576	CPSF6	27593	1035	1032	1065	1065	1038	0	29.8784	0	29.9656	0	29.0332	0	29.0332	0	29.7917	29.5404	0.46708	0.208885
UPOP	247576	CSTF2T	22666	2114	2101	2108	2119	2221	0	11.7015	0	11.7745	0	11.7351	0	11.6736	0	11.1329	11.6035	0.265785	0.118863
UPOP	247576	DDX24	36135	847	820	904	883	855	0	49.7255	0	51.3719	0	46.5725	0	47.6868	0	49.2576	48.9228	1.85784	0.83085
UPOP	247576	DDX3X	28790	769	811	754	810	771	0	42.1807	0	40.0821	0	43.0244	0	40.132	0	42.0707	41.498	1.32238	0.591386
UPOP	247576	DDX42	18878	856	827	917	842	837	0	23.7944	0	24.6314	0	22.2066	0	24.1913	0	24.3363	23.832	0.957302	0.428118
UPOP	247576	DDX55	29877	950	946	946	937	995	0	35.6431	0	35.7952	0	35.7952	0	36.1422	0	34.0162	35.4784	0.837642	0.374605
UPOP	247576	DDX6	30272	1368	1387	1353	1328	1386	0	25.0719	0	24.7266	0	25.3514	0	25.8313	0	24.7445	25.1452	0.462179	0.206693
UPOP	247576	DGCR8	15526	709	660	705	688	729	0	23.2992	0	25.0335	0	23.4318	0	24.0122	0	22.6584	23.687	0.893367	0.399526
UPOP	247576	DHX30	16373	797	824	762	863	830	0	21.9302	0	21.2095	0	22.9404	0	20.2482	0	21.0557	21.4768	1.01312	0.453082
UPOP	247576	DROSHA	23189	1726	1718	1706	1732	1776	0	14.7141	0	14.783	0	14.8875	0	14.6629	0	14.2979	14.6691	0.223918	0.100139
UPOP	247576	EFTUD2	21375	1346	1390	1413	1340	1379	0	17.2918	0	16.7418	0	16.468	0	17.3695	0	16.876	16.9494	0.378792	0.169401
UPOP	247576	EIF4G1	2499	59	57	49	57	65	0	42.778	0	44.2793	0	51.51	0	44.2793	0	38.8285	44.335	4.58893	2.05223
UPOP	247576	EIF4G2	20733	736	716	761	707	735	0	30.6565	0	31.5197	0	29.643	0	31.9242	0	30.6985	30.8884	0.882089	0.394482
UPOP	247576	EWSR1	9285	1068	1111	1118	1076	1040	0	8.9935	0	8.64389	0	8.58953	0	8.92634	0	9.23669	8.87799	0.265685	0.118818
UPOP	247576	EXOSC5	10868	1259	1250	1286	1221	1269	0	8.98255	0	9.04755	0	8.79298	0	9.26354	0	8.9114	8.9996	0.175161	0.0783342
UPOP	247576	FAM120A	28336	1140	1175	1143	1130	1113	0	27.9394	0	27.1033	0	27.8657	0	28.1877	0	28.6203	27.9433	0.554465	0.247964
UPOP	247576	FASTKD2	18011	836	799	818	808	864	0	23.1589	0	24.2346	0	23.6701	0	23.9639	0	22.4061	23.4867	0.723861	0.323721
UPOP	247576	FMR1	37625	863	867	816	835	875	0	51.1737	0	50.9363	0	54.1377	0	52.8994	0	50.468	51.923	1.54193	0.689573
UPOP	247576	FTO	24530	1405	1415	1388	1442	1422	0	19.2742	0	19.1373	0	19.5115	0	18.7772	0	19.0427	19.1486	0.27238	0.121812
UPOP	247576	FUBP1	436	11	11	11	15	8	1.48227e-113	39.7049	1.48227e-113	39.7049	1.48227e-113	39.7049	1.16934e-108	29.117	1.31066e-117	54.5945	40.5652	9.08435	4.06264
UPOP	247576	FUS	750	12	11	14	9	10	3.54461e-204	62.6869	1.11325e-205	68.3859	2.85445e-201	53.7313	8.4213e-209	83.5833	3.2092e-207	75.2247	68.7224	11.4499	5.12056
UPOP	247576	FXR1	46970	1742	1688	1698	1729	1708	0	33.0422	0	34.1067	0	33.9045	0	33.2924	0	33.7046	33.6101	0.437514	0.195662
UPOP	247576	FXR2	40240	807	812	790	777	776	0	59.2919	0	58.9249	0	60.5742	0	61.5926	0	61.6723	60.4112	1.27226	0.568974
UPOP	247576	GEMIN5	23885	916	973	987	945	982	0	28.7527	0	27.062	0	26.6767	0	27.867	0	26.813	27.4343	0.869472	0.38884
UPOP	247576	GNL3	11537	364	353	365	343	376	0	33.1964	0	34.2323	0	33.1053	0	35.2317	0	32.1355	33.5802	1.18453	0.529737
UPOP	247576	GPKOW	21740	1139	1179	1208	1163	1166	0	20.832	0	20.1223	0	19.6372	0	20.4003	0	20.3476	20.2679	0.436192	0.195071
UPOP	247576	GTF2F1	16991	1253	1284	1265	1253	1272	0	14.4915	0	14.1402	0	14.3535	0	14.4915	0	14.2742	14.3502	0.149856	0.0670174
UPOP	247576	HLTF	41044	1816	1719	1839	1794	1798	0	26.894	0	28.4228	0	26.5552	0	27.2263	0	27.1653	27.2527	0.705814	0.31565
UPOP	247576	HNRNPA1	19516	2614	2696	2674	2660	2642	0	8.01903	0	7.77251	0	7.83716	0	7.87887	0	7.93313	7.88814	0.0938261	0.0419603
UPOP	247576	HNRNPK	8714	1020	933	968	957	983	0	8.81821	0	9.64391	0	9.29389	0	9.40114	0	9.15151	9.26173	0.306346	0.137002
UPOP	247576	HNRNPL	16916	3736	3785	3729	3759	3743	0	4.78603	0	4.72311	0	4.79516	0	4.75629	0	4.77694	4.76751	0.0286962	0.0128333
UPOP	247576	HNRNPM	13899	1446	1498	1499	1470	1491	0	10.1242	0	9.77064	0	9.76408	0	9.95789	0	9.8168	9.88671	0.153984	0.0688638
UPOP	247576	HNRNPU	32581	6028	5967	6029	6084	6012	0	6.07165	0	6.13529	0	6.07062	0	6.01435	0	6.08822	6.07603	0.0433409	0.0193826
UPOP	247576	HNRNPUL1	15433	1383	1348	1388	1356	1330	0	11.8331	0	12.1414	0	11.7903	0	12.0695	0	12.3063	12.0281	0.215926	0.0965649
UPOP	247576	IGF2BP1	33997	973	1021	996	1020	1064	0	40.3783	0	38.4624	0	39.4372	0	38.5005	0	36.893	38.7343	1.29578	0.579489
UPOP	247576	IGF2BP2	42018	1113	1209	1137	1084	1118	0	45.3155	0	41.6805	0	44.3491	0	46.5404	0	45.1107	44.5992	1.8114	0.810083
UPOP	247576	ILF3	21126	3165	3071	3120	3016	3081	0	7.20398	0	7.42737	0	7.30924	0	7.56454	0	7.40296	7.38162	0.134908	0.0603326
UPOP	247576	KHDRBS1	20927	3967	3970	4047	3945	4026	0	5.66952	0	5.66516	0	5.55559	0	5.70166	0	5.58506	5.6354	0.0619343	0.0276979
UPOP	247576	KHSRP	15153	4410	4583	4412	4419	4416	0	3.59499	0	3.45675	0	3.59333	0	3.58753	0	3.59002	3.56453	0.0603163	0.0269743
UPOP	247576	LARP4	22732	1202	1170	1166	1163	1234	0	20.7269	0	21.2962	0	21.3696	0	21.425	0	20.1871	21.0009	0.533953	0.238791
UPOP	247576	LARP7	6261	156	149	145	170	175	0	41.1505	0	43.0848	0	44.2741	0	37.7596	0	36.6801	40.5898	3.29427	1.47324
UPOP	247576	LIN28B	32972	1127	1102	1092	1111	1139	0	33.5976	0	34.3646	0	34.6825	0	34.0837	0	33.2421	33.9941	0.579217	0.259034
UPOP	247576	LSM11	25984	1416	1406	1453	1370	1387	0	20.3897	0	20.5354	0	19.8678	0	21.0778	0	20.8182	20.5378	0.458547	0.205068
UPOP	247576	METAP2	38586	1107	1105	1190	1163	1131	0	41.1381	0	41.2133	0	38.2395	0	39.137	0	40.2561	39.9968	1.29199	0.577798
UPOP	247576	MTPAP	46080	2132	2122	2171	2185	2149	0	26.3275	0	26.4527	0	25.8505	0	25.6834	0	26.1174	26.0863	0.320684	0.143414
UPOP	247576	NCBP2	23780	833	787	749	775	813	0	31.4771	0	33.333	0	35.0382	0	33.8534	0	32.2582	33.192	1.38553	0.619627
UPOP	247576	NOLC1	33508	1586	1578	1604	1562	1637	0	24.2778	0	24.4017	0	24.0036	0	24.6532	0	23.5166	24.1706	0.434014	0.194097
UPOP	247576	NONO	18621	2300	2318	2241	2314	2301	0	8.67302	0	8.60504	0	8.90352	0	8.62005	0	8.66922	8.69417	0.120762	0.0540065
UPOP	247576	NPM1	7982	241	267	232	254	242	0	34.1913	0	30.8588	0	35.5188	0	32.4397	0	34.0498	33.4117	1.797	0.803643
UPOP	247576	NSUN2	4547	188	213	210	210	239	0	24.6214	0	21.7299	0	22.0405	0	22.0405	0	19.3645	21.9594	1.86316	0.833229
UPOP	247576	PPIL4	36566	2263	2238	2325	2270	2253	0	18.7849	0	18.9967	0	18.2794	0	18.7265	0	18.8691	18.7313	0.272282	0.121768
UPOP	247576	PRPF8	27756	1868	1897	1864	1859	1852	0	16.6158	0	16.3601	0	16.6517	0	16.6967	0	16.7603	16.6169	0.153359	0.0685843
UPOP	247576	PTBP1	19450	1098	1124	1103	1069	1139	0	19.1432	0	18.6986	0	19.0561	0	19.6645	0	18.4514	19.0028	0.462858	0.206996
UPOP	247576	PUM2	16729	856	878	871	925	917	0	20.8902	0	20.3652	0	20.5293	0	19.3272	0	19.4963	20.1216	0.677935	0.303182
UPOP	247576	PUS1	10671	473	487	469	508	500	0	23.5334	0	22.8557	0	23.7344	0	21.9093	0	22.2605	22.8587	0.787619	0.352234
UPOP	247576	QKI	7943	806	697	738	760	803	0	10.1483	0	11.7376	0	11.0849	0	10.7636	0	10.1863	10.7841	0.663643	0.29679
UPOP	247576	RBFOX2	37834	2884	2870	2980	2923	2931	0	15.3025	0	15.3778	0	14.8051	0	15.0965	0	15.0549	15.1273	0.225515	0.100853
UPOP	247576	RBM15	49166	1688	1614	1715	1618	1691	0	36.0964	0	37.7628	0	35.5243	0	37.6688	0	36.032	36.6168	1.02792	0.459698
UPOP	247576	RBM22	6249	402	420	409	437	413	0	15.9246	0	15.2414	0	15.6518	0	14.6478	0	15.5	15.3931	0.484588	0.216714
UPOP	247576	RBM27	16582	701	697	671	712	702	0	25.2833	0	25.4288	0	26.4167	0	24.8917	0	25.2472	25.4535	0.573459	0.256459
UPOP	247576	RPS11	6542	113	133	141	140	170	0	59.4381	0	50.4961	0	47.6296	0	47.97	0	39.5002	49.0068	7.14801	3.19669
UPOP	247576	RPS3	22084	493	457	456	469	490	0	49.0468	0	52.9236	0	53.04	0	51.5653	0	49.3482	51.1848	1.90749	0.853056
UPOP	247576	RPS5	18553	863	846	870	835	833	0	23.1617	0	23.6286	0	22.9748	0	23.9408	0	23.9985	23.5409	0.458625	0.205104
UPOP	247576	SAFB2	25793	3884	3901	3883	4058	3939	0	7.29645	0	7.26414	0	7.29836	0	6.97855	0	7.19293	7.20608	0.134161	0.0599985
UPOP	247576	SBDS	4018	93	104	76	84	98	0	43.9009	0	39.256	0	53.7242	0	48.6062	0	41.6603	45.4295	5.7782	2.58409
UPOP	247576	SERBP1	1507	31	26	42	37	36	0	48.9047	0	58.3104	0	36.0951	0	40.9734	0	42.1117	45.2791	8.60055	3.84628
UPOP	247576	SF3B1	6111	490	527	524	518	507	0	12.7662	0	11.8604	0	11.9283	0	12.0665	0	12.3284	12.19	0.368642	0.164862
UPOP	247576	SF3B4	20674	1133	1045	1057	1076	1099	0	19.8227	0	21.4988	0	21.2538	0	20.877	0	20.4384	20.7781	0.667763	0.298633
UPOP	247576	SLBP	2627	101	106	105	116	115	0	26.2793	0	25.0393	0	25.2779	0	22.8802	0	23.0792	24.5112	1.47509	0.659681
UPOP	247576	SLTM	22320	1305	1340	1266	1348	1364	0	18.7039	0	18.2131	0	19.2828	0	18.1045	0	17.8911	18.4391	0.557938	0.249517
UPOP	247576	SMNDC1	25505	1165	1260	1134	1206	1267	0	24.2922	0	22.4561	0	24.9594	0	23.4663	0	22.3315	23.5011	1.14166	0.510565
UPOP	247576	SND1	41630	2221	2227	2187	2223	2231	0	22.3305	0	22.2698	0	22.6808	0	22.3102	0	22.2295	22.3642	0.181204	0.0810369
UPOP	247576	SRSF1	46140	1671	1639	1638	1676	1721	0	33.7077	0	34.3703	0	34.3914	0	33.6065	0	32.7218	33.7596	0.684729	0.30622
UPOP	247576	SRSF7	35939	930	892	937	918	899	0	44.9749	0	46.9029	0	44.7587	0	45.5665	0	46.5355	45.7477	0.943839	0.422098
UPOP	247576	TAF15	19424	2082	2035	2060	2081	2076	0	10.0385	0	10.2723	0	10.1466	0	10.0433	0	10.0677	10.1137	0.0986883	0.0441348
UPOP	247576	TARDBP	20433	994	983	1025	1017	1003	0	22.3189	0	22.5695	0	21.6414	0	21.8123	0	22.1179	22.092	0.374646	0.167547
UPOP	247576	TBRG4	21586	1308	1339	1289	1267	1341	0	17.9888	0	17.5705	0	18.2552	0	18.5736	0	17.5441	17.9865	0.443208	0.198208
UPOP	247576	TIA1	30715	3479	3404	3336	3381	3381	0	9.93722	0	10.1593	0	10.3693	0	10.2294	0	10.2294	10.1849	0.158082	0.0706962
UPOP	247576	TIAL1	222	6	2	3	6	2	8.29987e-58	37.0328	1.78069e-63	111.098	6.71075e-62	74.0654	8.29987e-58	37.0328	1.78069e-63	111.098	74.0655	37.0328	16.5616
UPOP	247576	TNRC6A	20662	727	723	749	731	736	0	30.9226	0	31.0951	0	30.0071	0	30.7521	0	30.5415	30.6637	0.420424	0.188019
UPOP	247576	TRA2A	31822	874	847	857	856	878	0	41.6798	0	43.0201	0	42.5138	0	42.5639	0	41.4883	42.2532	0.64546	0.288658
UPOP	247576	TROVE2	22812	1590	1618	1642	1639	1595	0	15.7082	0	15.4349	0	15.2081	0	15.2361	0	15.6587	15.4492	0.231715	0.103626
UPOP	247576	U2AF1	21288	1004	1013	931	951	999	0	23.1071	0	22.901	0	24.9256	0	24.3996	0	23.2231	23.7113	0.895586	0.400518
UPOP	247576	U2AF2	28351	2225	2199	2139	2190	2090	0	14.2573	0	14.427	0	14.8344	0	14.4867	0	15.1844	14.638	0.370603	0.165739
UPOP	247576	UCHL5	59411	2544	2580	2555	2556	2646	0	30.4111	0	29.9824	0	30.2788	0	30.2669	0	29.2266	30.0332	0.477197	0.213409
UPOP	247576	UPF1	25849	1067	1031	1066	1067	1062	0	26.9334	0	27.878	0	26.9588	0	26.9334	0	27.0608	27.1529	0.408714	0.182782
UPOP	247576	XRCC6	31415	1760	1664	1719	1643	1665	0	20.2981	0	21.4776	0	20.7857	0	21.7539	0	21.4646	21.156	0.597739	0.267317
UPOP	247576	XRN2	21370	1163	1177	1207	1138	1169	0	20.0205	0	19.7813	0	19.2876	0	20.4621	0	19.9173	19.8938	0.424177	0.189698
UPOP	247576	YBX3	63294	1743	1771	1793	1700	1690	0	48.4498	0	47.6722	0	47.0814	0	49.694	0	49.9925	48.578	1.25728	0.562273
UPOP	247576	YWHAG	16933	638	675	632	710	696	0	28.4177	0	26.8563	0	28.6882	0	25.5291	0	26.0439	27.107	1.40542	0.628524
UPOP	247576	ZNF622	61648	1849	1837	1976	1877	1795	0	44.0644	0	44.3544	0	41.211	0	43.4022	0	45.4	43.6864	1.55995	0.697633
UPOP	247576	ZRANB2	13773	670	732	684	690	729	0	21.7114	0	19.8681	0	21.266	0	21.0806	0	19.9501	20.7752	0.823739	0.368387

### Sheet: Table S2-POP-seq-vs-fRIP-seq
Protocol	Peaks	fRIP-seq	POP-seq	Random1	Random2	Random3	Random4	Random5	R1_Fisher.p	R1_Odds.ratio	R2_Fisher.p	R2_Odds.ratio	R3_Fisher.p	R3_Odds.ratio	R4_Fisher.p	R4_Odds.ratio	R5_Fisher.p	R5_Odds.ratio	Average_Odds.ratio	STDEV	SE
NPOP	244564	PHF8	88259	48524	47863	48035	48568	48177	0	2.28126	0	2.32057	0	2.31023	0	2.27869	0	2.30176	2.2985	0.0181996	0.00813913
NPOP	244564	LSD1	55401	27137	26937	26840	27033	27169	0	2.34657	0	2.36617	0	2.37578	0	2.35673	0	2.34347	2.35774	0.0134721	0.00602493
NPOP	244564	IMP1	43448	28795	28642	28349	28488	28588	0	1.61878	0	1.62859	0	1.64765	0	1.63856	0	1.63207	1.63313	0.010815	0.00483661
NPOP	244564	EZH2	55686	17309	17186	17094	17300	17214	0	3.87082	0	3.90063	0	3.92321	0	3.87299	0	3.89381	3.89229	0.0215742	0.00964826
NPOP	244564	RBBP5	97019	47681	47215	47093	47181	47402	0	2.71515	0	2.74844	0	2.75727	0	2.7509	0	2.73501	2.74135	0.0167421	0.00748729
NPOP	244564	HUR	81886	53439	53079	52855	53317	53419	0	1.80031	0	1.81593	0	1.82576	0	1.80558	0	1.80117	1.80975	0.0108937	0.0048718
NPOP	244564	SUZ12	49382	46165	45747	45506	45703	46202	4.15053e-31	1.08731	2.24296e-39	1.09956	1.28924e-44	1.10672	2.63046e-40	1.10086	1.99521e-30	1.08624	1.09614	0.00897339	0.00401302
NPOP	244564	CHD4	48596	19521	19493	19196	19699	19271	0	2.85877	0	2.86323	0	2.91136	0	2.83069	0	2.89907	2.87262	0.0325523	0.0145578
NPOP	244564	CBP	50362	39605	39131	38776	39169	39054	0	1.34203	0	1.36143	0	1.37627	0	1.35986	0	1.36462	1.36084	0.0123221	0.00551061
NPOP	244564	PCBX	81022	38868	38870	38955	39189	39095	0	2.62185	0	2.62169	0	2.61488	0	2.59631	0	2.60375	2.61169	0.0113228	0.00506371
NPOP	244564	ADAR	128450	42642	42181	42204	42500	42460	0	5.23835	0	5.30769	0	5.3042	0	5.25955	0	5.26555	5.27507	0.0299681	0.0134021
NPOP	244564	CHD1	67596	42676	42281	42022	42248	42351	0	1.80694	0	1.82745	0	1.84107	0	1.82918	0	1.8238	1.82569	0.0123178	0.0055087
NPOP	244564	DNMT1	48525	31728	31557	31261	31722	31547	0	1.66042	0	1.67076	0	1.68892	0	1.66078	0	1.67137	1.67045	0.0115784	0.00517802
NPOP	244564	CBX	60633	45600	45067	44477	45225	44865	0	1.43833	0	1.45924	0	1.48297	0	1.45299	0	1.46729	1.46016	0.0165821	0.00741576
NPOP	244564	WDR5	45069	28041	27678	27833	27960	27852	0	1.74441	0	1.77026	0	1.75914	0	1.75012	0	1.75779	1.75634	0.00980351	0.00438426
NPOP	244564	PABP	54623	8353	8567	8406	8392	8435	0	8.13057	0	7.92015	0	8.07746	0	8.09142	0	8.04868	8.05365	0.0802427	0.0358856
NPOP	244564	HNRNPH	98047	56244	55906	55764	56304	55812	0	2.24062	0	2.25821	0	2.26566	0	2.23752	0	2.26314	2.25303	0.0130705	0.0058453
NPOP	244564	STAG2	108337	19932	19820	19764	19801	19966	0	8.96226	0	9.01741	0	9.04521	0	9.02682	0	8.94564	8.99947	0.0431401	0.0192928
NPOP	244564	PCAF	46726	26370	26035	25886	26097	25913	0	1.95427	0	1.98246	0	1.99523	0	1.97719	0	1.9929	1.98041	0.0163809	0.00732575
NPOP	244564	NUP98	66682	25777	25534	25486	25295	25615	0	3.18174	0	3.21559	0	3.22235	0	3.24951	0	3.20423	3.21469	0.0248346	0.0111064
NPOP	244564	CHD7	79003	50530	50082	49977	50275	50341	0	1.8324	0	1.85306	0	1.85795	0	1.84411	0	1.84107	1.84572	0.0100643	0.00450087
NPOP	244564	HDAC1	59673	51832	51199	50978	51663	51500	2.13151e-157	1.2001	3.00992e-184	1.21892	3.73312e-194	1.22561	2.40008e-164	1.20508	3.36449e-171	1.20991	1.21192	0.0103321	0.00462064
NPOP	244564	HNRNPU	89194	59347	58524	58669	58797	58616	0	1.79167	0	1.82493	0	1.81901	0	1.8138	0	1.82117	1.81411	0.0131787	0.00589371
NPOP	244564	CTCF	58587	47423	47204	46830	47451	47225	0	1.30956	0	1.3171	0	1.33013	0	1.30861	0	1.31637	1.31636	0.0086112	0.00385104
FPOP	231918	PHF8	79820	44755	44192	44572	44468	44014	0	2.19467	0	2.22931	0	2.20583	0	2.21222	0	2.24045	2.2165	0.0183473	0.00820516
FPOP	231918	LSD1	50118	25096	24953	25173	24902	24690	0	2.27192	0	2.28652	0	2.26413	0	2.29177	0	2.31382	2.28563	0.0192545	0.00861089
FPOP	231918	IMP1	37559	26348	26484	26451	26305	26215	0	1.50771	0	1.49897	0	1.50108	0	1.51049	0	1.51633	1.50692	0.00705757	0.00315624
FPOP	231918	EZH2	51137	15935	15716	15905	15727	15795	0	3.83395	0	3.89132	0	3.84172	0	3.8884	0	3.87044	3.86517	0.0263431	0.011781
FPOP	231918	RBBP5	87031	44020	43596	44133	43780	43590	0	2.56399	0	2.59477	0	2.55589	0	2.58134	0	2.59521	2.57824	0.0178423	0.00797932
FPOP	231918	HUR	71862	49240	48801	49116	49266	48604	0	1.66566	0	1.68468	0	1.671	0	1.66454	0	1.69333	1.67584	0.0126369	0.00565137
FPOP	231918	SUZ12	46326	42433	42116	42658	42356	42018	7.89956e-48	1.11464	8.76342e-56	1.12491	1.41358e-42	1.10745	1.05961e-49	1.11712	2.24571e-58	1.12812	1.11845	0.00825398	0.00369129
FPOP	231918	CHD4	44115	18003	17856	18105	17803	17666	0	2.79113	0	2.81604	0	2.77408	0	2.82512	0	2.84885	2.81105	0.0292215	0.0130683
FPOP	231918	CBP	46067	36380	36055	36200	36167	35645	1.73695e-303	1.33226	0	1.34651	2.37321250208952e-315	1.34012	1.48880852399639e-317	1.34157	0	1.36484	1.34506	0.0121845	0.00544908
FPOP	231918	PCBX	75047	36278	36110	36242	35985	35910	0	2.57991	0	2.59414	0	2.58295	0	2.60481	0	2.61125	2.59461	0.0135396	0.00605511
FPOP	231918	ADAR	120638	39272	38794	39083	39244	39002	0	5.31793	0	5.39682	0	5.34889	0	5.3225	0	5.36225	5.34968	0.0321208	0.0143649
FPOP	231918	CHD1	61297	39307	38967	39283	39155	38898	0	1.76039	0	1.77889	0	1.76169	0	1.76862	0	1.78268	1.77045	0.0100254	0.00448348
FPOP	231918	DNMT1	45129	28957	29117	29055	29108	28851	0	1.69339	0	1.68276	0	1.68686	0	1.68335	0	1.7005	1.68937	0.00752068	0.00336335
FPOP	231918	CBX	56917	41829	41585	41693	41393	41362	0	1.478	0	1.48858	0	1.48388	0	1.49699	0	1.49836	1.48916	0.00864163	0.00386465
FPOP	231918	WDR5	39181	25724	25342	25966	25546	25512	0	1.62945	0	1.65708	0	1.61237	0	1.64222	0	1.64468	1.63716	0.0169765	0.0075921
FPOP	231918	PABP	50775	7884	7810	7809	7817	7531	0	7.96347	0	8.04162	0	8.04269	0	8.03417	0	8.3501	8.08641	0.151076	0.0675632
FPOP	231918	HNRNPH	90320	51889	51559	51662	51825	51210	0	2.21307	0	2.23132	0	2.2256	0	2.21659	0	2.25087	2.22749	0.0149295	0.00667667
FPOP	231918	STAG2	101917	18522	18278	18443	18363	18151	0	9.03198	0	9.16303	0	9.07403	0	9.11699	0	9.23264	9.12374	0.0780047	0.0348848
FPOP	231918	PCAF	41738	24308	23917	24051	24162	24006	0	1.87439	0	1.90862	0	1.89676	0	1.88704	0	1.90073	1.89351	0.0132144	0.00590966
FPOP	231918	NUP98	60905	23722	23485	23602	23447	23404	0	3.12568	0	3.16081	0	3.14338	0	3.16651	0	3.17299	3.15387	0.0192248	0.0085976
FPOP	231918	CHD7	70649	46460	46236	46654	46378	46348	0	1.74869	0	1.75928	0	1.73959	0	1.75255	0	1.75397	1.75082	0.00733315	0.00327949
FPOP	231918	HDAC1	54272	48057	47369	47767	47460	47154	2.35688e-107	1.16883	1.25345e-132	1.19025	1.16028e-117	1.17778	4.01917e-129	1.18738	4.12788e-141	1.19707	1.18426	0.011062	0.00494708
FPOP	231918	HNRNPU	79444	54463	54001	54612	54202	53931	0	1.69762	0	1.71661	0	1.69157	0	1.70831	0	1.71951	1.70672	0.0120004	0.00536675
FPOP	231918	CTCF	54251	43807	43546	43623	43823	43203	0	1.3112	0	1.32089	1.76282622436157e-320	1.31802	3.91483e-308	1.31061	0	1.3338	1.3189	0.00941711	0.00421146
UPOP	247576	PHF8	90303	49029	49050	48965	49213	48813	0	2.32519	0	2.32395	0	2.32898	0	2.31435	0	2.33802	2.3261	0.00857151	0.00383329
UPOP	247576	LSD1	58417	27238	27599	27536	27362	27583	0	2.4982	0	2.46148	0	2.46782	0	2.48548	0	2.46309	2.47521	0.0159986	0.0071548
UPOP	247576	IMP1	47127	28995	28792	29077	28722	28847	0	1.77235	0	1.7865	0	1.76668	0	1.79143	0	1.78264	1.77992	0.0101938	0.00455881
UPOP	247576	EZH2	57288	17364	17464	17469	17522	17336	0	3.99142	0	3.96684	0	3.96562	0	3.95271	0	3.99835	3.97499	0.0191458	0.00856226
UPOP	247576	RBBP5	98279	48287	48335	48141	48183	48111	0	2.71683	0	2.71348	0	2.72706	0	2.72411	0	2.72917	2.72213	0.00672494	0.00300748
UPOP	247576	HUR	84237	54096	54098	54018	53892	54071	0	1.84455	0	1.84446	0	1.84796	0	1.85348	0	1.84564	1.84722	0.00377509	0.00168827
UPOP	247576	SUZ12	53942	46468	46715	46639	46706	46485	7.4635e-154	1.20564	1.02544e-143	1.1978	8.52818e-147	1.2002	4.44618e-144	1.19808	3.82422e-153	1.2051	1.20137	0.00377947	0.00169023
UPOP	247576	CHD4	50467	19719	19828	19653	19828	19480	0	2.95854	0	2.94087	0	2.96934	0	2.94087	0	2.99798	2.96152	0.0237286	0.0106118
UPOP	247576	CBP	54640	39399	39659	39386	39692	39537	0	1.49637	0	1.4847	0	1.49696	0	1.48323	0	1.49016	1.49029	0.00637238	0.00284982
UPOP	247576	PCBX	83186	39623	39837	39638	39662	39627	0	2.65578	0	2.6388	0	2.65459	0	2.65267	0	2.65546	2.65146	0.00718131	0.00321158
UPOP	247576	ADAR	127037	42879	43033	43122	43005	43254	0	5.03088	0	5.00911	0	4.9966	0	5.01306	0	4.97814	5.00556	0.019635	0.00878105
UPOP	247576	CHD1	71871	42826	43156	42911	42630	42809	0	1.95565	0	1.93757	0	1.95096	0	1.96652	0	1.95659	1.95346	0.0105349	0.00471137
UPOP	247576	DNMT1	52388	32042	32014	31880	32071	32053	0	1.80538	0	1.80719	0	1.81591	0	1.8035	0	1.80466	1.80733	0.00498224	0.00222813
UPOP	247576	CBX	65252	45712	45704	45771	45661	45479	0	1.58041	0	1.58075	0	1.57792	0	1.58258	0	1.59034	1.5824	0.00474094	0.00212021
UPOP	247576	WDR5	49134	28161	28255	28038	28378	28258	0	1.92917	0	1.92193	0	1.93872	0	1.91253	0	1.9217	1.92481	0.00976429	0.00436672
UPOP	247576	PABP	54017	8642	8678	8430	8579	8535	0	7.714	0	7.68082	0	7.91514	0	7.77274	0	7.81427	7.77939	0.0917617	0.0410371
UPOP	247576	HNRNPH	98206	56982	57007	56876	57130	56751	0	2.19911	0	2.19786	0	2.20444	0	2.19171	0	2.21074	2.20077	0.00717781	0.00321001
UPOP	247576	STAG2	106571	20068	20258	20194	20199	20026	0	8.56806	0	8.4806	0	8.50987	0	8.50758	0	8.58761	8.53074	0.0450363	0.0201408
UPOP	247576	PCAF	50212	26321	26509	26544	26579	26605	0	2.13862	0	2.12165	0	2.11851	0	2.11539	0	2.11307	2.12145	0.0101277	0.00452922
UPOP	247576	NUP98	68770	25797	26037	25908	25758	25802	0	3.30649	0	3.27247	0	3.29068	0	3.31208	0	3.30577	3.2975	0.0160861	0.00719392
UPOP	247576	CHD7	82465	50970	51235	51019	51374	50988	0	1.92655	0	1.914	0	1.92422	0	1.90748	0	1.9257	1.91959	0.00844345	0.00377603
UPOP	247576	HDAC1	63992	52024	52479	52475	52549	52168	0	1.31022	0	1.29584	0	1.29597	7.6086109459552e-322	1.29365	0	1.30565	1.30027	0.00724353	0.00323941
UPOP	247576	HNRNPU	91459	59700	59929	59550	59388	59603	0	1.84365	0	1.83437	0	1.84977	0	1.85642	0	1.84761	1.84636	0.0081456	0.00364282
UPOP	247576	CTCF	63701	47739	48009	47868	48009	47642	0	1.45017	0	1.44007	0	1.44533	0	1.44007	0	1.45383	1.4459	0.00611285	0.00273375

### Sheet: Table S3-POP-seq-vs-Ribo-seq
	Proportion of POP-seq peaks showing x% base-to-base overlap with Riboseq peaks (PMID:31819274)
Protocol	0.5	0.75	1
NPOP	0.219542	0.0613451	0.000625803
FPOP	0.208457	0.0574781	0.00068024
UPOP	0.204973	0.057755	0.000647423
